# Effects of copepod chemical cues on intra- and extracellular toxins in two species of *Dinophysis*

**DOI:** 10.1101/2024.07.17.603891

**Authors:** Milad Pourdanandeh, Véronique Séchet, Liliane Carpentier, Damien Réveillon, Fabienne Hervé, Clarisse Hubert, Philipp Hess, Erik Selander

## Abstract

Copepods may contribute to harmful algal bloom formation by selectively rejecting harmful cells. Additionally, copepods and the chemical cues they exude, copepodamides, have been shown to induce increased toxin production in paralytic and amnesic toxin producing microalgae. However, it is unknown if diarrhetic shellfish toxin (DST) producers such as *Dinophysis* respond to copepods or copepodamides in a similar fashion. Here we expose laboratory cultures of *Dinophysis sacculus* and *D. acuminata* to direct grazing by *Acartia* sp. copepods or copepodamides and measure their toxins after three days. Total *Dinophysis*- produced toxins (DPTs), okadaic acid, pectenotoxin-2, and C9-diol ester of okadaic acid, increased by 8 - 45% in *D. sacculus* but was significantly different from controls only in the highest (10 nM) copepodamide treatment whereas toxin content was not affected in *D. acuminata.* Growth rate was low across all groups and explained up to 91% of the variation in toxin content. DPTs were redistributed from internal compartments to the extracellular medium in the highest copepodamide treatments (5 - 10 nM), which were two to three times higher than controls and indicates an active release or passive leakage of toxins. Untargeted analysis of endometabolomes indicated significant changes in metabolite profiles for both species in response to the highest copepodamide treatments, independent of known toxins. However, it is not clear whether these are stress responses or caused by more complex mechanisms. The relatively small grazer-induced effect in *Dinophysis* observed here, compared to several species of *Alexandrium* and *Pseudo-nitzschia* reported previously, suggests that DPT production in *Dinophysis* is likely not induced by copepods, except perhaps in patches with high copepod densities. Thus, DPTs may, represent either a constitutive chemical defence for *Dinophysis*, or serve an altogether different purpose.
