## Supplementary spreadsheet 1 for "Effects of copepod chemical cues on intra- and extracellular toxins in two species of *Dinophysis*"

### Sheet: sacculus-POS
feature	mz	rt (s)	MSMS spectra?	GNPS annotation ?	in the Molecular Network?	SIRIUS	Identity	comment
M291T36_2	291.07	36.0091	no
M298T600	298.347	600.227	yes	no	no	no1
M313T36	313.052	35.7687	no
M367T609	367.282	609.439	yes	no	no	MG (17:0:0)	MG (17:0:0)	C17 fatty acid not really common (but lysoDGCC (17:0) reported in Roach et al (2021) and lysoDGCC (17:1) in this study)
M368T694	368.316	694.166	yes	no	yes/singleton	no1
M369T639_2	369.297	639.127	yes	no	no	no1
M379T605_1	379.282	605.417	yes	no	no	no1
M395T668	395.312	668.005	no
M441T600	441.297	600.013	yes	no	no	no1
M467T470_1	467.308	469.522	no
M482T531	482.36	531.171	yes	no	no	no1	lysoPC-like	contains m/z 104 and 184 --> characteristic of PC / lysoPC but delta ppm not ok with the closest match (ysoPC (15:0))
M486T546	486.378	546.388	yes	no	no	no1
M488T517	488.358	516.868	yes	no	no	no1	lysoDGCC (16:1)	contains m/z 104 but not 132 --> characteristic of DGCC/lysoDGCC. Exact mass matches lysoDGCC (16:1)
M502T363	502.323	362.81	yes	no	no	no1
M502T530	502.373	530.093	yes	no	yes/singleton	no1	lysoDGCC (17:1)	contains m/z 104 and 132 --> characteristic of DGCC/lysoDGCC. Exact mass matches lysoDGCC (17:1)
M506T539	506.404	538.923	no
M516T554	516.389	554.466	yes	no	yes/cluster 21 nodes	no1	lysoDGCC (18:1)	contains m/z 104 and 132 --> characteristic of DGCC/lysoDGCC. Exact mass matches lysoDGCC (18:1)												--> doi.org/10.1016/j.algal.2017.06.011
M540T539	540.389	539.486	yes	no	no	no1
M552T404	552.352	403.503	yes	no	no	no1
M552T510	552.366	509.578	no
M566T557	566.404	556.559	no
M590T552	590.405	552.406	yes	no	yes/cluster 21 nodes	no1	lysoDGCC-like	contains m/z 104 and 132 --> characteristic of DGCC/lysoDGCC. Fatty acyl chain unknown.
M594T548	594.377	548.373	yes	no	no	no1	lysoPC-like (oxidized lysoPC (16:0)?)	contains m/z 184 --> characteristic of PC/lysoPC but exact mass would match an oxidized lysoPC (16:0) (existence unknown in microalgae?)
M606T368	605.899	367.876	no
M627T619	627.102	618.559	no
M642T595	642.437	595.007	yes	no	yes/singleton	no1	lysoDGCC (28:8)	contains m/z 104 and 132 --> characteristic of DGCC/lysoDGCC. Exact mass matches lysoDGCC (28:8) reported in (Roach et al 2021)
M642T617	641.777	616.687	no
M650T602	650.438	602.466	no
M651T748	651.483	747.662	no
M674T745_2	673.998	745.122	no
M680T501	680.4	500.963	no
M687T413	687.371	413.2	yes	no	no	no1
M703T396	703.366	396.289	no
M705T380	705.382	380.114	no
M712T422	712.426	421.941	yes	no	no	no1
M761T379	761.407	379.474	yes	no	no	no1
M778T633_2	777.546	633.006	no
M790T478	790.436	478.101	no
M893T509	892.504	508.568	yes	no	no	no1
M894T471	893.505	470.957	no
M895T437	894.52	436.503	no
M897T484	897.46	483.728	no
M897T509	897.458	509.192	no
M908T503	908.499	503.272	yes	no	no	no1
M910T485	909.503	484.981	no
M911T445	910.515	445.443	yes	no	no	no1
M911T488	910.515	488.034	yes	no	no	no1
M911T502	910.511	502.098	no
M913T503	913.454	502.81	no
M915T416	915.47	416.143	yes	no	no	no1
M915T488	915.47	487.93	no
M941T491	940.521	491.34	no
					MN: molecular network	1 nothing or nothing relevant	in green: level 2a of annotation (Schymanski et al 2014)
							in red: level 2b of annotation (Schymanski et al 2014)

### Sheet: MSMS_sacculus-POS
M298T600
M367T609
M368T694
M369T639_2
M379T605_1
M441T600
M482T531
																	m/z
																	104.105	characteristic of choline, can be diagnostic of DGCC/lyso DGCC (Rey et al 2022)
																	184.073	characterstic of phosphocholine, can be diagnostic of PC/lyso PC (Rey et al 2022)
																		--> lysoPC ?
																	lysoPC (15:0)	exact mass	482.325
																		measured mass	482.353
																		deltappm	58.5498
M486T546
M488T517
																	m/z
																	104.107	characteristic of choline, can be diagnostic of DGCC/lyso DGCC (Rey et al 2022)
																	132.1	absent, diagnostic of DGCC (Rey et al 2022)
																	lysoDGCC (16:1)	exact mass	488.359
																		measured mass	488.358
																		deltappm	-1.69957
M502T363
M502T530
																	104.106	characteristic of choline, can be diagnostic of DGCC/lyso DGCC (Rey et al 2022)
																	132.101	characteristic of glycine betaine, can be diagnostic of DGCC/lyso DGCC (Roach et al 2021, Rey et al 2022)
																		--> lysoDGCC (17:1)
																		exact mass	502.374	(monoisotopic, chemcalc)
																		measured mass	502.373
																		deltappm	-1.25405
M516T554
																	86.0941	choline head group, can be found in DGCC/lyso DGCC (Roach et al 2021)
																	104.107	characteristic of choline, can be diagnostic of DGCC/lyso DGCC (Rey et al 2022)
																	132.101	characteristic of glycine betaine, can be diagnostic of DGCC/lyso DGCC (Roach et al 2021, Rey et al 2022)
																		--> lysoDGCC (18:1)
																		exact mass	516.389	(monoisotopic, chemcalc)
																		measured mass	516.389
																		deltappm	-1.12318
M540T539
M552T404
M590T552
																	104.106	characteristic of choline, can be diagnostic of DGCC/lyso DGCC (Rey et al 2022)
																	132.102	characteristic of glycine betaine, can be diagnostic of DGCC/lyso DGCC (Roach et al 2021, Rey et al 2022)
																		--> lysoDGCC?
																		exact mass
																		measured mass
																		deltappm
M594T548
																	104.106	characteristic of choline, can be diagnostic of DGCC/lyso DGCC (Rey et al 2022)
																	184.074	characterstic of phosphocholine, can be diagnostic of PC/lyso PC (Rey et al 2022)
																	594.37	does not correspond to any known classical lysoPC/PC
																		exact mass would match with POVPC (1-Palmitoyl-2-(5-oxovaleroyl)-sn-glycero-3-phosphorylcholine) = oxidized lysoPC
																		exact mass	594.377	(monoisotopic, chemcalc)
																		measured mass	594.377
																		deltappm	-0.487906
M642T595
																	86.09	choline head group, can be found in DGCC/lyso DGCC (Roach et al 2021)
																	104.107	characteristic of choline, can be diagnostic of DGCC/lyso DGCC (Rey et al 2022)
																	132.11	characteristic of glycine betaine, can be diagnostic of DGCC/lyso DGCC (Roach et al 2021, Rey et al 2022)
																		--> lyso/DGCC (28:8)
																		exact mass	642.437	(monoisotopic, chemcalc)
																		measured mass	642.437
																		deltappm	0.342446
M687T413
M712T422
M761T379
M892T509
M908T503
M911T445
M911T488
M915T417

### Sheet: sacculus-NEG
feature	mz	rt (s)	MSMS	GNPS annotation ?	in the Molecular Network?	SIRIUS
M267T36	267.072	36.0849	no
M282T498	282.07	498.271	yes	no	no	no1
M283T498_1	282.572	497.838	no
M309T720	309.279	719.747	yes	no	no	no1
M327T669	327.29	669.284	no
M372T537	371.935	537.345	no
M451T542	451.309	542.161	yes	no	no	no1
M471T536	470.876	536.369	no
M551T608	551.326	608.389	yes	no	no	no1
M570T685	570.419	685.39	yes	no	no	no1
M737T836	736.609	836.101	yes	no	no	no1
M739T784	739.499	784.18	no
M759T652	758.503	652.487	yes	no	no	no1
M772T829	771.526	828.847	no
M773T829	772.529	829.195	no
M875T486	875.479	485.878	no
						1 nothing or nothing relevant

### Sheet: MSMS_sacculus-NEG
M282T498
M309T720
M451T542
M551T608
M570T685
M737T836
M759T652

### Sheet: acuminata_POS
feature	mz	rt (s)	MSMS	GNPS annotation ?	criteria	in the Molecular Network?	SIRIUS	Identity
M103T33	103.123	32.7467	no
M104T35	104.108	35.258	yes	no		no	Choline	Choline
M105T35	105.112	35.258	no
M116T36_3	116.108	35.5786	no
M141T36_1	141.072	35.7105	no
M260T35	260.027	34.9949	no
M276T47	276.102	47.1991	no
M355T407_2	355.186	407.121	yes	no		no	no1
M358T668	358.329	668.044	no
M365T35	365.107	35.1618	no
M406T152	406.188	151.566	no
M423T172	423.226	172.333	no
M480T525	480.307	524.66	no
M540T364	539.86	363.619	no
M543T458	543.331	457.799	no
M584T367_1	583.885	366.931	no
M597T421	597.339	421.051	yes	no		yes/singleton	no1
M612T622_2	612.435	621.525	no
M627T370	627.41	370.289	no
M662T453	662.404	452.784	yes	no		no	no1
M758T526	758.41	526.209	no
M760T481	760.426	481.061	yes	no		no	no1
M760T522	760.426	522	yes	no		yes/singleton	no1
M762T481	762.433	480.543	no
M762T532	762.442	532.337	yes	no		no	no1
M774T446	774.405	446.384	no
M787T492	787.462	491.863	no
M956T442	956.462	441.871	no
								in green: level 2a of annotation (Schymanski et al 2014)

### Sheet: MSMS_acuminata-POS
M104T35
M355T407_2
M597T421
M662T453
M760T481
M760T522
M762T532

### Sheet: acuminata_NEG
feature	mz	rt (s)	MSMS	GNPS annotation ?	in the Molecular Network?	SIRIUS	Identity
M447T454	447.241	454.399	no
M478T525	478.292	525.236	yes	no	no	no1
M498T432	498.288	431.701	no
M543T286	543.211	285.772	no
M551T610	551.325	609.643	yes	no	no	no1
M553T293	553.195	292.695	yes	no	no	no1
M559T459	559.327	458.56	no
M569T321	569.226	320.603	yes	no	no	no1
M636T389	636.338	389.466	yes	no	no	no1
M755T447	755.363	447.103	no
M803T492	803.458	492.408	yes		yes/singleton	no1	OA
						1 nothing or nothing relevant	in black: level 1 of annotation (Schymanski et al 2014)

### Sheet: MSMS_acuminata-NEG
M478T525
M551T610
M553T293
M569T321
M636T389
M803T492
