## Supplementary spreadsheet 2 for "Effects of copepod chemical cues on intra- and extracellular toxins in two species of *Dinophysis*"

Id	Id_Nr	Day	Treatment	Cop_Conc	Species	Replicate	Time_start	Time_end	Time_diff	Count_tech_1	Count_tech_2	Count_tech_3	Sum_cell_count	Cell_count	SEM_cell_count	Cell_count_vol_mL	Cell_density_cells_mL	Start_cell_density_cells_mL-1	End_cell_density_cells_mL-1	Growth_rate_day-1	OA_intracellular_ng_mL-1	OAHyd_intracellular_ng_mL-1	PTX2_intracellular_ng_mL-1	C9_diolOA_intracellular_ng_mL-1	C9_diolOAisomer_intracellular_ng_mL-1	Total_intracellular_tox_ng_mL-1	OA_extracellular_ng_mL-1	PTX2_extracellular_ng_mL-1	C9_diolOA_extracellular_ng_mL-1	C9_diolOAisomer_extracellular_ng_mL-1	Total_extracellular_tox_ng_mL-1	Total_cellular_tox_ng_mL-1
Start_D.s_1	0.12	1	Start		D. sacculus	1	2022-05-03 14:35			441			441	441		0.25	1764	1728	1764
Start_D.s_2	0.14	1	Start		D. sacculus	2	2022-05-03 14:35			461			461	461		0.25	1844	1728	1844
pre_start_Ds	0.22	1	Start		D. sacculus	1	2022-05-03 14:35			438			438	438		0.25	1752	1728	1752
pre_start_Ds	0.24	1	Start		D. sacculus	2	2022-05-03 14:35			388			388	388		0.25	1552	1728	1552
Con_D.s_1	1	4	Control	0	D. sacculus	1	2022-05-03 14:35	2022-05-06 11:00	2.850694444	210	192	181	583	194.3333333	8.452481555	0.099337748	1956.288889	1728	1956.288889	0.043527844	2.823723621	4.418160477	111.7765696	0.780013726	0.694699457	117.6694432	2.729957975	19.83304479	0.094748061	0.07711153	22.73486235	140.4043056
Con_D.s_2	2	4	Control	0	D. sacculus	2	2022-05-03 14:35	2022-05-06 11:01	2.851388889	141	146	134	421	140.3333333	3.48010217	0.099337748	1412.688889	1728	1412.688889	-0.070656714	2.179636963	3.360881301	97.64881558	0.816370839	0.737098173	102.5631659	2.411650677	18.33408217	0.13964351	0.113350203	20.99872656	123.5618924
Con_D.s_3	3	4	Control	0	D. sacculus	3	2022-05-03 14:35	2022-05-06 11:02	2.852083218	239	215	208	662	220.6666667	9.386751894	0.099337748	2221.377778	1728	2221.377778	0.088062982	3.628741294	5.218736105	137.4079399	0.913860347	0.779268632	144.319805	3.487286698	28.16115919	0.128483899	0.105626342	31.88255613	176.2023611
1nM_D.s_1	7	4	1 nM	1	D. sacculus	1	2022-05-03 14:43	2022-05-06 11:03	2.847222049	156	141	143	440	146.6666667	4.702245327	0.099337748	1476.444444	1728	1476.444444	-0.055256623	3.13830482	3.88688872	113.0304593	0.986774584	0.794755798	118.6988784	2.6064075	19.94320045	0.093366741	0.080502853	22.72347754	141.422356
1nM_D.s_2	8	4	1 nM	1	D. sacculus	2	2022-05-03 14:43	2022-05-06 11:04	2.847916435	111	165	172	448	149.3333333	19.27289403	0.099337748	1503.288889	1728	1503.288889	-0.048916242	2.8887736	3.629228193	108.5749668	0.853636485	0.762883804	113.8207153	2.789049428	23.03581021	0.099414099	0.079270542	26.00354428	139.8242596
1nM_D.s_3	9	4	1 nM	1	D. sacculus	3	2022-05-03 14:43	2022-05-06 11:05	2.848610822	387	278	310	975	325	32.34707612	0.099337748	3271.666667	1728	3271.666667	0.224086374	5.068227849	8.534392995	216.4201562	1.170959259	0.965201569	227.09071	4.983084365	32.64307077	0.157717106	0.138603079	37.92247532	265.0131853
5nM_D.s_1	13	4	5 nM	5	D. sacculus	1	2022-05-03 14:47	2022-05-06 11:25	2.859722222	116	98	96	310	103.3333333	6.359594676	0.099337748	1040.222222	1728	1040.222222	-0.177475386	0.859518402	1.487667983	69.69964196	1.084966661	1.124818538	73.39709514	4.344720255	50.36357098	0.128571561	0.116368515	54.95323131	128.3503265
5nM_D.s_2	14	4	5 nM	5	D. sacculus	2	2022-05-03 14:47	2022-05-06 11:26	2.860416667	141	105	133	379	126.3333333	10.9138037	0.099337748	1271.755556	1728	1271.755556	-0.107175434	1.195520757	2.384324912	86.90251132	1.128961816	1.103223738	91.51902178	4.205356658	52.00100032	0.075953882	0.069408561	56.35171942	147.8707412
5nM_D.s_3	15	4	5 nM	5	D. sacculus	3	2022-05-03 14:47	2022-05-06 11:27	2.861111111	155	169	165	489	163	4.163331999	0.099337748	1640.866667	1728	1640.866667	-0.018083923	1.341748569	2.335794552	98.68889256	0.908329353	0.868463184	102.8014797	5.010037913	56.24894167	0.15581616	0.130887279	61.54568302	164.3471627
10nM_D.s_1	19	4	10 nM	10	D. sacculus	1	2022-05-03 14:51	2022-05-06 11:28	2.859027778	79	65	68	212	70.66666667	4.255715112	0.099337748	711.3777778	1728	711.3777778	-0.31042592	0.72434112	1.045064774	37.09406842	0.757401331	0.840046202	39.73658073	4.415832221	77.44138643	0.233825548	0.322117144	82.41316135	122.1497421
10nM_D.s_2	20	4	10 nM	10	D. sacculus	2	2022-05-03 14:51	2022-05-06 11:29	2.859722222	131	164	136	431	143.6666667	10.26861453	0.099337748	1446.244444	1728	1446.244444	-0.062241889	1.609920451	1.936159705	56.54711594	0.655686028	0.628373948	59.76733562	5.393603041	90.27990608	0.301252121	0.419931823	96.39469307	156.1620287
10nM_D.s_3	21	4	10 nM	10	D. sacculus	3	2022-05-03 14:51	2022-05-06 11:30	2.860416667	312	324	311	947	315.6666667	4.176654695	0.099337748	3177.711111	1728	3177.711111	0.212974738	3.302845395	4.159547441	165.8222998	0.771348556	0.70086438	171.4540602	7.26880769	98.01597307	0.486966259	0.575531148	106.3472782	277.8013384
Cop_D.s_1	25	4	Copepod		D. sacculus	1	2022-05-03 14:39	2022-05-06 13:05	2.934722222	171	181	159	511	170.3333333	6.359594676	0.099337748	1714.688889	1728	1714.688889	-0.002635006	4.164477588	5.707710248	127.8939514	1.051839788	0.859965456	135.5134669	1.811594978	11.68339126	0.045568829	0.033719884	13.57427495	149.0877419
Cop_D.s_2	26	4	Copepod		D. sacculus	2	2022-05-03 14:39	2022-05-06 13:06	2.935416667	171	176	191	538	179.3333333	6.009252126	0.099337748	1805.288889	1728	1805.288889	0.014906217	3.284770985	4.264892312	128.1544126	0.941318645	0.785649758	134.1462733	2.931475449	15.79833901	0.072252218	0.058931468	18.86099815	153.0072715
Cop_D.s_3	27	4	Copepod		D. sacculus	3	2022-05-03 14:39	2022-05-06 13:07	2.936110995	200	215	207	622	207.3333333	4.333333333	0.099337748	2087.155556	1728	2087.155556	0.064315515	4.613361476	5.834385076	147.4560569	0.931309665	0.804849981	155.0266017	3.215963508	19.3801706	0.092944164	0.084089221	22.77316749	177.7997692
Start_D.a_1	0.52	1	Start		D. acuminata	1	2022-05-03 14:55			341			341	341		0.25	1364	1254	1364
Start_D.a_2	0.54	1	Start		D. acuminata	2	2022-05-03 14:55			284			284	284		0.25	1136	1254	1136
pre_start_Da.1	0.62	1	Start		D. acuminata	1	2022-05-03 14:55			351			351	351		0.25	1404	1254	1404
pre_start_Da.2	0.64	1	Start		D. acuminata	2	2022-05-03 14:55			278			278	278		0.25	1112	1254	1112
Con_D.a_1	4	4	Control	0	D. acuminata	1	2022-05-03 14:55	2022-05-06 11:50	2.871527778	125	125	107	357	119	6	0.099337748	1197.933333	1254	1197.933333	-0.015929009	68.06059515	80.47244931	0	0	0	80.47244931	44.55592347	0	0	0	44.55592347	125.0283728
Con_D.a_2	5	4	Control	0	D. acuminata	2	2022-05-03 14:55	2022-05-06 11:51	2.872222222	167	187	182	536	178.6666667	6.009252126	0.099337748	1798.577778	1254	1798.577778	0.125567508	57.08474195	65.04817137	0	0	0	65.04817137	68.34359685	0	0	0	68.34359685	133.3917682
Con_D.a_3	6	4	Control	0	D. acuminata	3	2022-05-03 14:55	2022-05-06 11:52	2.872916725	127	134	130	391	130.3333333	2.02758751	0.099337748	1312.022222	1254	1312.022222	0.015743995	44.36278573	51.0898037	0	0	0	51.0898037	56.75473946	0	0	0	56.75473946	107.8445432
1nM_D.a_1	10	4	1 nM	1	D. acuminata	1	2022-05-03 15:03	2022-05-06 11:53	2.868055671	118	105	113	336	112	3.785938897	0.099337748	1127.466667	1254	1127.466667	-0.037086175	34.79261502	47.07684854	0	0	0	47.07684854	83.85415101	0	0	0	83.85415101	130.9309995
1nM_D.a_2	11	4	1 nM	1	D. acuminata	2	2022-05-03 15:03	2022-05-06 11:54	2.868750174	60	130	131	321	107	23.50177298	0.099337748	1077.133333	1254	1077.133333	-0.052997034	38.29147474	47.16981895	0	0	0	47.16981895	73.30164161	0	0	0	73.30164161	120.4714606
1nM_D.a_3	12	4	1 nM	1	D. acuminata	3	2022-05-03 15:03	2022-05-06 11:55	2.869444676	159	166	135	460	153.3333333	9.386751894	0.099337748	1543.555556	1254	1543.555556	0.072400809	36.05201694	46.71417696	0	0	0	46.71417696	104.6991129	0	0	0	104.6991129	151.4132899
5nM_D.a_1	16	4	5 nM	5	D. acuminata	1	2022-05-03 15:07	2022-05-06 12:15	2.880555556	80	97	100	277	92.33333333	6.227180564	0.099337748	929.4888889	1254	929.4888889	-0.10395872	10.37547518	10.47912792	0	0	0	10.47912792	121.4902026	0	0	0	121.4902026	131.9693305
5nM_D.a_2	17	4	5 nM	5	D. acuminata	2	2022-05-03 15:07	2022-05-06 12:16	2.88125	79	111	106	296	98.66666667	9.938701011	0.099337748	993.2444444	1254	993.2444444	-0.080908259	9.341906648	10.96055101	0	0	0	10.96055101	102.2751615	0	0	0	102.2751615	113.2357125
5nM_D.a_3	18	4	5 nM	5	D. acuminata	3	2022-05-03 15:07	2022-05-06 12:17	2.881944387	85	106	127	318	106	12.12435565	0.099337748	1067.066667	1254	1067.066667	-0.056012528	10.31518306	12.29071319	0	0	0	12.29071319	100.8447449	0	0	0	100.8447449	113.1354581
10nM_D.a_1	22	4	10 nM	10	D. acuminata	1	2022-05-03 15:11	2022-05-06 12:18	2.879861053	112	104	127	343	114.3333333	6.741249472	0.099337748	1150.955556	1254	1150.955556	-0.029774328	7.700779146	8.105669168	0	0	0	8.105669168	104.1413289	0	0	0	104.1413289	112.246998
10nM_D.a_2	23	4	10 nM	10	D. acuminata	2	2022-05-03 15:11	2022-05-06 12:19	2.880555498	113	100	114	327	109	4.509249753	0.099337748	1097.266667	1254	1097.266667	-0.046350853	6.044393785	7.189870238	0	0	0	7.189870238	126.0545732	0	0	0	126.0545732	133.2444434
10nM_D.a_3	24	4	10 nM	10	D. acuminata	3	2022-05-03 15:11	2022-05-06 12:20	2.881249942	100	84	89	273	91	4.725815626	0.099337748	916.0666667	1254	916.0666667	-0.108982069	6.317039887	7.205016424	0	0	0	7.205016424	123.5023444	0	0	0	123.5023444	130.7073609
Cop_D.a_1	28	4	Copepod		D. acuminata	1	2022-05-03 14:59	2022-05-06 13:08	2.922916667	119	121	131	371	123.6666667	3.711842909	0.099337748	1244.911111	1254	1244.911111	-0.002488717	46.76575366	67.11907154	0	0	0	67.11907154	61.75165523	0	0	0	61.75165523	128.8707268
Cop_D.a_2	29	4	Copepod		D. acuminata	2	2022-05-03 14:59	2022-05-06 13:09	2.923611111	195	194	194	583	194.3333333	0.333333333	0.099337748	1956.288889	1254	1956.288889	0.152110112	79.71618108	76.78821117	0	0	0	76.78821117	107.2271312	0	0	0	107.2271312	184.0153424
Cop_D.a_3	30	4	Copepod		D. acuminata	3	2022-05-03 14:59	2022-05-06 13:10	2.924305556	121	124	140	385	128.3333333	5.897268671	0.099337748	1291.888889	1254	1291.888889	0.010179155	55.48436894	54.81399151	0	0	0	54.81399151	73.88370023	0	0	0	73.88370023	128.6976917
