## Supplementary spreadsheet 3 for "Effects of copepod chemical cues on intra- and extracellular toxins in two species of *Dinophysis*"

### Sheet: All data
Species	Ionization mode	feature	mz	rt (s)	f.value	p.value	-log10(p)	FDR	Pairs found to be sign. different by Tukey's HSD test
D. sacculus	positive	M506T539	506.404	538.923	156.73	5.6492e-09	8.248	4.0561e-06	05 nM - 00 nM; 10 nM - 00 nM; 05 nM - 01 nM; 10 nM - 01 nM; 05 nM - copepod; 10 nM - copepod
D. sacculus	positive	M441T600	441.297	600.013	91.261	7.9062e-08	7.102	2.8383e-05	01 nM - 00 nM; 05 nM - 00 nM; 10 nM - 00 nM; 05 nM - 01 nM; 10 nM - 01 nM; 05 nM - copepod; 10 nM - copepod
D. sacculus	positive	M761T379	761.407	379.474	82.09	1.3196e-07	6.8796	3.1581e-05	00 nM - 05 nM; 00 nM - 10 nM; 01 nM - 05 nM; 01 nM - 10 nM; 05 nM - 10 nM; copepod - 05 nM; copepod - 10 nM
D. sacculus	positive	M703T396	703.366	396.289	75.241	2.0082e-07	6.6972	3.3746e-05	00 nM - 05 nM; 00 nM - 10 nM; 01 nM - 05 nM; 01 nM - 10 nM; 05 nM - 10 nM; copepod - 05 nM; copepod - 10 nM
D. sacculus	positive	M790T478	790.436	478.101	70.182	2.8061e-07	6.5519	3.3746e-05	00 nM - 05 nM; 00 nM - 10 nM; 01 nM - 05 nM; 01 nM - 10 nM; 05 nM - 10 nM; copepod - 05 nM; copepod - 10 nM
D. sacculus	positive	M566T557	566.404	556.559	70.109	2.82e-07	6.5497	3.3746e-05	01 nM - 00 nM; 05 nM - 00 nM; 10 nM - 00 nM; 05 nM - 01 nM; 10 nM - 01 nM; 01 nM - copepod; 05 nM - copepod; 10 nM - copepod
D. sacculus	positive	M590T552	590.405	552.406	63.026	4.6963e-07	6.3282	4.817e-05	01 nM - 00 nM; 05 nM - 00 nM; 10 nM - 00 nM; 05 nM - 01 nM; 10 nM - 01 nM; 05 nM - copepod; 10 nM - copepod
D. sacculus	positive	M368T694	368.316	694.166	60.863	5.5482e-07	6.2558	4.9795e-05	05 nM - 00 nM; 10 nM - 00 nM; 05 nM - 01 nM; 10 nM - 01 nM; 05 nM - copepod; 10 nM - copepod
D. sacculus	positive	M367T609	367.282	609.439	54.165	9.6604e-07	6.015	7.7069e-05	05 nM - 00 nM; 10 nM - 00 nM; 05 nM - 01 nM; 10 nM - 01 nM; 05 nM - copepod; 10 nM - copepod
D. sacculus	positive	M486T546	486.378	546.388	46.893	1.9091e-06	5.7192	0.00013707	05 nM - 00 nM; 10 nM - 00 nM; 01 nM - copepod; 05 nM - copepod; 10 nM - copepod
D. sacculus	positive	M369T639_2	369.297	639.127	40.484	3.7997e-06	5.4203	0.00022735	05 nM - 00 nM; 10 nM - 00 nM; 05 nM - 01 nM; 10 nM - 01 nM; 05 nM - copepod; 10 nM - copepod
D. sacculus	positive	M705T380	705.382	380.114	38.241	4.953e-06	5.3051	0.00023746	00 nM - 05 nM; 00 nM - 10 nM; 01 nM - 05 nM; 01 nM - 10 nM; 05 nM - 10 nM; copepod - 10 nM
D. sacculus	positive	M651T748	651.483	747.662	37.796	5.2298e-06	5.2815	0.00023746	00 nM - 10 nM; 01 nM - 10 nM; 05 nM - 10 nM; copepod - 10 nM
D. sacculus	positive	M482T531	482.36	531.171	37.059	5.73e-06	5.2418	0.00023746	05 nM - 00 nM; 10 nM - 00 nM; 05 nM - 01 nM; 10 nM - 01 nM; 05 nM - copepod; 10 nM - copepod
D. sacculus	positive	M778T633_2	777.546	633.006	36.991	5.7787e-06	5.2382	0.00023746	00 nM - 10 nM; 01 nM - 10 nM; 05 nM - 10 nM; copepod - 10 nM
D. sacculus	positive	M910T485	909.503	484.981	36.851	5.8809e-06	5.2306	0.00023746	00 nM - 10 nM; 01 nM - 10 nM; 05 nM - 10 nM; copepod - 10 nM
D. sacculus	positive	M502T530	502.373	530.093	36.754	5.9531e-06	5.2253	0.00023746	05 nM - 00 nM; 10 nM - 00 nM; 01 nM - copepod; 05 nM - copepod; 10 nM - copepod
D. sacculus	positive	M893T509	892.504	508.568	34.784	7.6785e-06	5.1147	0.00028352	00 nM - 10 nM; 01 nM - 10 nM; 05 nM - 10 nM; copepod - 10 nM
D. sacculus	positive	M911T502	910.511	502.098	34.274	8.2192e-06	5.0852	0.00028352	00 nM - 10 nM; 01 nM - 10 nM; 05 nM - 10 nM; copepod - 10 nM
D. sacculus	positive	M642T595	642.437	595.007	34.208	8.2925e-06	5.0813	0.00028352	10 nM - 00 nM; 10 nM - 01 nM; 10 nM - 05 nM; 10 nM - copepod
D. sacculus	positive	M941T491	940.521	491.34	33.039	9.7291e-06	5.0119	0.00029656	00 nM - 10 nM; 01 nM - 10 nM; 05 nM - 10 nM; copepod - 10 nM
D. sacculus	positive	M642T617	641.777	616.687	33.004	9.7769e-06	5.0098	0.00029656	00 nM - 05 nM; 00 nM - 10 nM; 01 nM - 10 nM; 05 nM - 10 nM; copepod - 10 nM
D. sacculus	positive	M674T745_2	673.998	745.122	32.577	1.0379e-05	4.9838	0.00029656	00 nM - 05 nM; 00 nM - 10 nM; 01 nM - 10 nM; 05 nM - 10 nM; copepod - 10 nM
D. sacculus	positive	M680T501	680.4	500.963	32.133	1.1052e-05	4.9566	0.00029656	00 nM - 10 nM; 01 nM - 10 nM; copepod - 10 nM
D. sacculus	positive	M687T413	687.371	413.2	32.074	1.1145e-05	4.9529	0.00029656	00 nM - 10 nM; 01 nM - 10 nM; 05 nM - 10 nM; copepod - 10 nM
D. sacculus	positive	M913T503	913.454	502.81	32.07	1.1152e-05	4.9526	0.00029656	00 nM - 10 nM; 01 nM - 10 nM; 05 nM - 10 nM; copepod - 10 nM
D. sacculus	positive	M895T437	894.52	436.503	31.427	1.2236e-05	4.9124	0.00030483	00 nM - 10 nM; 01 nM - 10 nM; 05 nM - 10 nM; copepod - 10 nM
D. sacculus	positive	M897T484	897.46	483.728	31.368	1.2341e-05	4.9086	0.00030483	00 nM - 10 nM; 01 nM - 10 nM; 05 nM - 10 nM; copepod - 10 nM
D. sacculus	positive	M911T488	910.515	488.034	31.152	1.2737e-05	4.8949	0.00030483	00 nM - 10 nM; 01 nM - 10 nM; 05 nM - 10 nM; copepod - 10 nM
D. sacculus	positive	M650T602	650.438	602.466	30.736	1.3543e-05	4.8683	0.00030712	05 nM - 00 nM; 10 nM - 00 nM; 05 nM - 01 nM; 10 nM - 01 nM; 10 nM - copepod
D. sacculus	positive	M291T36_2	291.07	36.0091	30.664	1.3688e-05	4.8637	0.00030712	05 nM - 00 nM; 10 nM - 00 nM; 05 nM - 01 nM; 10 nM - 01 nM; 05 nM - copepod; 10 nM - copepod
D. sacculus	positive	M908T503	908.499	503.272	30.16	1.4762e-05	4.8309	0.00032118	00 nM - 10 nM; 01 nM - 10 nM; 05 nM - 10 nM; copepod - 10 nM
D. sacculus	positive	M911T445	910.515	445.443	29.928	1.5291e-05	4.8156	0.00032291	00 nM - 10 nM; 01 nM - 10 nM; 05 nM - 10 nM; copepod - 10 nM
D. sacculus	positive	M897T509	897.458	509.192	28.509	1.9063e-05	4.7198	0.00039106	00 nM - 10 nM; 01 nM - 10 nM; 05 nM - 10 nM; copepod - 10 nM
D. sacculus	positive	M313T36	313.052	35.7687	28.196	2.0041e-05	4.6981	0.00039971	05 nM - 00 nM; 10 nM - 00 nM; 05 nM - 01 nM; 10 nM - 01 nM; 05 nM - copepod; 10 nM - copepod
D. sacculus	positive	M379T605_1	379.282	605.417	27.698	2.1723e-05	4.6631	0.00041771	05 nM - 00 nM; 10 nM - 00 nM; 05 nM - 01 nM; 05 nM - copepod; 10 nM - copepod
D. sacculus	positive	M915T488	915.47	487.93	27.559	2.2223e-05	4.6532	0.00041771	00 nM - 10 nM; 01 nM - 10 nM; 05 nM - 10 nM; copepod - 10 nM
D. sacculus	positive	M552T404	522.342	476.101	27.432	2.2689e-05	4.6442	0.00041771	00 nM - 05 nM; 00 nM - 10 nM; 00 nM - copepod; 01 nM - 10 nM; 01 nM - copepod
D. sacculus	positive	M298T600	298.347	600.227	26.585	2.6134e-05	4.5828	0.0004691	copepod - 00 nM; copepod - 01 nM; copepod - 05 nM; copepod - 10 nM
D. sacculus	positive	M894T471	893.505	470.957	25.699	3.0432e-05	4.5167	0.00052963	00 nM - 10 nM; 01 nM - 10 nM; 05 nM - 10 nM; copepod - 10 nM
D. sacculus	positive	M516T554	516.389	554.466	25.597	3.0981e-05	4.5089	0.00052963	05 nM - 00 nM; 10 nM - 00 nM; 05 nM - 01 nM; 10 nM - 01 nM; 05 nM - copepod; 10 nM - copepod
D. sacculus	positive	M712T422	712.426	421.941	25.264	3.285e-05	4.4835	0.00054851	00 nM - 10 nM; 01 nM - 10 nM; 05 nM - 10 nM; copepod - 10 nM
D. sacculus	positive	M552T510	552.366	509.578	24.518	3.7559e-05	4.4253	0.0006129	10 nM - 00 nM; 10 nM - 01 nM; 10 nM - 05 nM; 10 nM - copepod
D. sacculus	positive	M488T517	488.358	516.868	24.316	3.8972e-05	4.4092	0.00062182	05 nM - 00 nM; 10 nM - 00 nM; 05 nM - 01 nM; 10 nM - 01 nM; 05 nM - copepod; 10 nM - copepod
D. sacculus	positive	M308T666_2	308.294	666.017	24.226	3.9621e-05	4.4021	0.00059776	10 nM - 00 nM; 10 nM - 01 nM; 05 nM - copepod; 10 nM - copepod
D. sacculus	positive	M540T539	540.389	539.486	22.895	5.0922e-05	4.2931	0.00079483	05 nM - 00 nM; 10 nM - 00 nM; 05 nM - 01 nM; 10 nM - 01 nM; 05 nM - copepod; 10 nM - copepod
D. sacculus	positive	M915T416	915.47	416.143	22.314	5.7054e-05	4.2437	0.00085813	00 nM - 10 nM; 01 nM - 10 nM; 05 nM - 10 nM; copepod - 10 nM
D. sacculus	positive	M467T470_1	467.308	469.522	22.286	5.7368e-05	4.2413	0.00085813	00 nM - 10 nM; 01 nM - 10 nM; 05 nM - 10 nM; copepod - 10 nM
D. sacculus	positive	M395T668	395.312	668.005	21.688	6.4678e-05	4.1892	0.00094773	05 nM - 00 nM; 10 nM - 00 nM; 05 nM - 01 nM; 10 nM - 01 nM; 05 nM - copepod; 10 nM - copepod
D. sacculus	positive	M284T696	284.294	695.897	21.611	6.5693e-05	4.1825	0.00089395	05 nM - 00 nM; 10 nM - 00 nM; 10 nM - 01 nM; 10 nM - copepod
D. sacculus	positive	M502T363	502.323	362.81	21.456	6.7807e-05	4.1687	0.00096448	00 nM - 05 nM; 00 nM - 10 nM; 01 nM - 05 nM; 01 nM - 10 nM; copepod - 05 nM; copepod - 10 nM
D. sacculus	positive	M594T548	594.377	548.373	21.322	6.969e-05	4.1568	0.00096448	10 nM - 00 nM; 05 nM - 01 nM; 10 nM - 01 nM; 05 nM - copepod; 10 nM - copepod
D. sacculus	positive	M627T619	627.102	618.559	21.311	6.9851e-05	4.1558	0.00096448	00 nM - 10 nM; 01 nM - 10 nM; 05 nM - 10 nM; copepod - 10 nM
D. sacculus	positive	M606T368	605.899	367.876	21.051	7.3718e-05	4.1324	0.00099867	00 nM - 10 nM; 01 nM - 05 nM; 01 nM - 10 nM; copepod - 10 nM
D. sacculus	positive	M596T547	596.388	546.778	20.622	8.0665e-05	4.0933	0.00099966	10 nM - 00 nM; 10 nM - 01 nM; 10 nM - copepod
D. sacculus	negative	M551T608	551.326	608.389	130.74	1.3737e-08	7.8621	4.4781e-06	01 nM-00 nM; 05 nM-00 nM; 10 nM-00 nM; 05 nM-01 nM; 10 nM-01 nM; copepod-01 nM; copepod-05 nM; copepod-10 nM
D. sacculus	negative	M570T685	570.419	685.39	81.829	1.34e-07	6.8729	2.1842e-05	05 nM-00 nM; 10 nM-00 nM; 05 nM-01 nM; 10 nM-01 nM; copepod-05 nM; copepod-10 nM
D. sacculus	negative	M737T836	736.609	836.101	72.538	2.3945e-07	6.6208	2.602e-05	05 nM-00 nM; 10 nM-00 nM; 05 nM-01 nM; 10 nM-01 nM; copepod-05 nM; copepod-10 nM
D. sacculus	negative	M759T652	758.503	652.487	45.233	2.2615e-06	5.6456	0.00018431	05 nM-00 nM; 10 nM-00 nM; 05 nM-01 nM; 10 nM-01 nM; copepod-05 nM; copepod-10 nM
D. sacculus	negative	M451T542	451.309	542.161	42.407	3.0594e-06	5.5144	0.00019947	05 nM-00 nM; 10 nM-00 nM; 05 nM-01 nM; 10 nM-01 nM; copepod-05 nM; copepod-10 nM
D. sacculus	negative	M309T720	309.279	719.747	33.349	9.3212e-06	5.0305	0.00050645	10 nM-00 nM; 05 nM-01 nM; 10 nM-01 nM; 10 nM-05 nM; copepod-10 nM
D. sacculus	negative	M803T491 (OA)	803.458	491.355	23.845	4.2519e-05	4.3714	0.001722	00 nM - 05 nM; 00 nM - 10 nM; 01 nM - 05 nM; 01 nM - 10 nM; copepod - 05 nM; copepod - 10 nM
D. sacculus	negative	M739T784	739.499	784.18	22.075	5.9832e-05	4.2231	0.0024381	10 nM-00 nM; 10 nM-01 nM; 10 nM-05 nM; copepod-10 nM
D. sacculus	negative	M282T498	282.07	498.271	18.948	0.00011655	3.9335	0.0037952	05 nM-00 nM; 10 nM-00 nM; 05 nM-01 nM; 10 nM-01 nM; copepod-05 nM; copepod-10 nM
D. sacculus	negative	M327T669	327.29	669.284	18.539	0.00012806	3.8926	0.0037952	05 nM-00 nM; 10 nM-00 nM; 05 nM-01 nM; 10 nM-01 nM; copepod-10 nM
D. sacculus	negative	M772T829	771.526	828.847	17.29	0.00017271	3.7627	0.0046921	10 nM-00 nM; 10 nM-01 nM; 10 nM-05 nM; copepod-10 nM
D. sacculus	negative	M875T486	875.479	485.878	16.088	0.00023445	3.6299	0.0058794	10 nM-00 nM; 10 nM-01 nM; copepod-10 nM
D. sacculus	negative	M471T536	470.876	536.369	14.619	0.00035007	3.4558	0.0081517	05 nM-00 nM; 10 nM-00 nM; copepod-05 nM; copepod-10 nM
D. sacculus	negative	M267T36	267.072	36.0849	14.159	0.00039951	3.3985	0.008175	05 nM-01 nM; 10 nM-01 nM; copepod-05 nM; copepod-10 nM
D. sacculus	negative	M372T537	371.935	537.345	14.145	0.00040123	3.3966	0.008175	05 nM-00 nM; 10 nM-00 nM; copepod-05 nM; copepod-10 nM
D. acuminata	positive	M103T33	103.123	32.7467	121.81	1.9406e-08	7.7121	3.4134e-05	01 nM - 00 nM; 05 nM - 00 nM; 10 nM - 00 nM; 05 nM - 01 nM; 10 nM - 01 nM; 01 nM - copepod; 05 nM - copepod; 10 nM - copepod
D. acuminata	positive	M116T36_3	116.108	35.5786	102.48	4.5048e-08	7.3463	3.6202e-05	01 nM - 00 nM; 05 nM - 00 nM; 10 nM - 00 nM; 05 nM - 01 nM; 10 nM - 01 nM; 01 nM - copepod; 05 nM - copepod; 10 nM - copepod
D. acuminata	positive	M260T35	260.027	34.9949	96.036	6.1744e-08	7.2094	3.6202e-05	05 nM - 00 nM; 10 nM - 00 nM; 05 nM - 01 nM; 10 nM - 01 nM; 05 nM - copepod; 10 nM - copepod
D. acuminata	positive	M760T481	760.426	481.061	79.699	1.5218e-07	6.8176	6.6921e-05	00 nM - 05 nM; 00 nM - 10 nM; 01 nM - 05 nM; 01 nM - 10 nM; 05 nM - 10 nM; copepod - 05 nM; copepod - 10 nM
D. acuminata	positive	M276T47	276.102	47.1991	51.654	1.2096e-06	5.9173	0.00042555	05 nM - 00 nM; 10 nM - 00 nM; 05 nM - 01 nM; 10 nM - 01 nM; 01 nM - copepod; 10 nM - 05 nM; 05 nM - copepod; 10 nM - copepod
D. acuminata	positive	M787T492	787.462	491.863	41.558	3.3627e-06	5.4733	0.00098584	00 nM - 05 nM; 00 nM - 10 nM; 01 nM - 05 nM; 01 nM - 10 nM; copepod - 05 nM; copepod - 10 nM
D. acuminata	positive	M762T481	762.433	480.543	39.455	4.2835e-06	5.3682	0.0010712	00 nM - 05 nM; 00 nM - 10 nM; 01 nM - 05 nM; 01 nM - 10 nM; 05 nM - 10 nM; copepod - 05 nM; copepod - 10 nM
D. acuminata	positive	M774T446	774.405	446.384	38.377	4.8721e-06	5.3123	0.0010712	00 nM - 05 nM; 00 nM - 10 nM; 01 nM - 05 nM; 01 nM - 10 nM; 05 nM - 10 nM; copepod - 05 nM; copepod - 10 nM
D. acuminata	positive	M543T458	543.331	457.799	36.365	6.2534e-06	5.2039	0.0011866	00 nM - 05 nM; 00 nM - 10 nM; 01 nM - 05 nM; 01 nM - 10 nM; copepod - 05 nM; copepod - 10 nM
D. acuminata	positive	M597T421	597.339	421.051	34.143	8.3646e-06	5.0776	0.0011866	00 nM - 05 nM; 00 nM - 10 nM; 01 nM - 05 nM; 01 nM - 10 nM; copepod - 01 nM; copepod - 05 nM; copepod - 10 nM
D. acuminata	positive	M760T522	760.426	481.061	34.007	8.5201e-06	5.0696	0.0011866	00 nM - 05 nM; 00 nM - 10 nM; 01 nM - 05 nM; 01 nM - 10 nM; 05 nM - 10 nM; copepod - 05 nM; copepod - 10 nM
D. acuminata	positive	M355T407_2	355.186	407.121	33.507	9.1214e-06	5.0399	0.0011866	00 nM - 01 nM; 00 nM - 05 nM; 00 nM - 10 nM; copepod - 01 nM; copepod - 05 nM; copepod - 10 nM
D. acuminata	positive	M480T525	480.307	524.66	33.383	9.2773e-06	5.0326	0.0011866	05 nM - 00 nM; 10 nM - 00 nM; 05 nM - 01 nM; 10 nM - 01 nM; 05 nM - copepod; 10 nM - copepod
D. acuminata	positive	M104T35	104.108	35.258	33.254	9.444e-06	5.0248	0.0011866	05 nM - 00 nM; 10 nM - 00 nM; 05 nM - 01 nM; 10 nM - 01 nM; 05 nM - copepod; 10 nM - copepod
D. acuminata	positive	M762T532	762.442	532.337	31.826	1.155e-05	4.9374	0.0013544	00 nM - 05 nM; 00 nM - 10 nM; 01 nM - 05 nM; 01 nM - 10 nM; 05 nM - 10 nM; copepod - 05 nM; copepod - 10 nM
D. acuminata	positive	M662T453	662.404	452.784	29.94	1.5261e-05	4.8164	0.0016778	00 nM - 05 nM; 00 nM - 10 nM; 01 nM - 05 nM; 01 nM - 10 nM; copepod - 05 nM; copepod - 10 nM
D. acuminata	positive	M612T622_2	612.435	621.525	29.308	1.6818e-05	4.7742	0.0017401	00 nM - 05 nM; 00 nM - 10 nM; 01 nM - 10 nM; 05 nM - 10 nM; copepod - 05 nM; copepod - 10 nM
D. acuminata	positive	M406T152	406.188	151.566	26.923	2.4691e-05	4.6075	0.0024129	00 nM - 05 nM; 00 nM - 10 nM; 01 nM - 05 nM; 01 nM - 10 nM; copepod - 05 nM; copepod - 10 nM
D. acuminata	positive	M105T35	105.112	35.258	25.979	2.8991e-05	4.5377	0.0026757	05 nM - 00 nM; 10 nM - 00 nM; 05 nM - 01 nM; 10 nM - 01 nM; 05 nM - copepod; 10 nM - copepod
D. acuminata	positive	M956T442	956.462	441.871	25.701	3.0423e-05	4.5168	0.0026757	01 nM - 00 nM; 05 nM - 00 nM; 10 nM - 00 nM; 05 nM - 01 nM; 01 nM - copepod; 05 nM - 10 nM; 05 nM - copepod; 10 nM - copepod
D. acuminata	positive	M758T526	758.41	526.209	22.572	5.4224e-05	4.2658	0.0045419	00 nM - 10 nM; 01 nM - 10 nM; 05 nM - 10 nM; copepod - 10 nM
D. acuminata	positive	M584T367_1	583.885	366.931	22.306	5.7141e-05	4.2431	0.0045687	00 nM - 05 nM; 00 nM - 10 nM; 01 nM - 05 nM; 01 nM - 10 nM; copepod - 05 nM; copepod - 10 nM
D. acuminata	positive	M365T35	365.107	35.1618	20.924	7.5696e-05	4.1209	0.0057308	00 nM - 01 nM; 00 nM - 05 nM; 00 nM - 10 nM; copepod - 01 nM; copepod - 05 nM; copepod - 10 nM
D. acuminata	positive	M141T36_1	141.072	35.7105	20.699	7.9373e-05	4.1003	0.0057308	01 nM - 00 nM; 05 nM - 00 nM; 10 nM - 00 nM; 10 nM - 01 nM; 05 nM - copepod; 10 nM - copepod
D. acuminata	positive	M540T364	539.86	363.619	20.396	8.4641e-05	4.0724	0.0057308	00 nM - 05 nM; 00 nM - 10 nM; 01 nM - 05 nM; 01 nM - 10 nM; copepod - 05 nM; copepod - 10 nM
D. acuminata	positive	M358T668	358.329	668.044	20.393	8.4708e-05	4.0721	0.0057308	05 nM - 00 nM; 10 nM - 00 nM; 05 nM - 01 nM; 10 nM - 01 nM; 05 nM - copepod; 10 nM - copepod
D. acuminata	positive	M627T370	627.41	370.289	19.05	0.00011389	3.9435	0.0074194	00 nM - 05 nM; 00 nM - 10 nM; 01 nM - 05 nM; 01 nM - 10 nM; copepod - 05 nM; copepod - 10 nM
D. acuminata	positive	M423T172	423.226	172.333	18.15	0.00014029	3.853	0.0088131	00 nM - 05 nM; 00 nM - 10 nM; 01 nM - 05 nM; 01 nM - 10 nM; copepod - 05 nM; copepod - 10 nM
D. acuminata	negative	M551T610	551.325	609.643	91.65	7.7451e-08	7.111	3.16e-05	01 nM - 00 nM; 05 nM - 00 nM; 10 nM - 00 nM; 05 nM - 01 nM; 10 nM - 01 nM; 01 nM - copepod; 10 nM - 05 nM; 05 nM - copepod; 10 nM - copepod
D. acuminata	negative	M803T492	803.458	492.408	41.564	3.3605e-06	5.4736	0.00068554	00 nM - 05 nM; 00 nM - 10 nM; 01 nM - 05 nM; 01 nM - 10 nM; copepod - 05 nM; copepod - 10 nM
D. acuminata	negative	M559T459	559.327	458.56	37.703	5.2897e-06	5.2766	0.0007194	00 nM - 05 nM; 00 nM - 10 nM; 01 nM - 05 nM; 01 nM - 10 nM; copepod - 05 nM; copepod - 10 nM
D. acuminata	negative	M553T293	553.195	292.695	25.996	2.8906e-05	4.539	0.0027636	00 nM - 05 nM; 00 nM - 10 nM; 01 nM - 05 nM; 01 nM - 10 nM; copepod - 05 nM; copepod - 10 nM
D. acuminata	negative	M447T454	447.241	454.399	25.093	3.3868e-05	4.4702	0.0027636	00 nM - 05 nM; 00 nM - 10 nM; 01 nM - 05 nM; 01 nM - 10 nM; 05 nM - 10 nM; copepod - 05 nM; copepod - 10 nM
D. acuminata	negative	M636T389	636.338	389.466	22.052	6.0102e-05	4.2211	0.0035087	00 nM - 05 nM; 00 nM - 10 nM; 01 nM - 05 nM; 01 nM - 10 nM; copepod - 05 nM; copepod - 10 nM
D. acuminata	negative	M755T447	755.363	447.103	22.044	6.0199e-05	4.2204	0.0035087	00 nM - 10 nM; 01 nM - 05 nM; 01 nM - 10 nM; 05 nM - 10 nM; copepod - 10 nM
D. acuminata	negative	M478T525	478.292	525.236	21.109	7.283e-05	4.1377	0.0037143	05 nM - 00 nM; 10 nM - 00 nM; 05 nM - 01 nM; 10 nM - 01 nM; 05 nM - copepod; 10 nM - copepod
D. acuminata	negative	M569T321	569.226	320.603	20.479	8.3155e-05	4.0801	0.0037697	00 nM - 05 nM; 00 nM - 10 nM; 01 nM - 05 nM; 01 nM - 10 nM; copepod - 05 nM; copepod - 10 nM
D. acuminata	negative	M543T286	543.211	285.772	18.704	0.00012328	3.9091	0.0048537	00 nM - 05 nM; 00 nM - 10 nM; 01 nM - 05 nM; 01 nM - 10 nM; copepod - 05 nM; copepod - 10 nM
D. acuminata	negative	M498T432	498.288	431.701	18.446	0.00013086	3.8832	0.0048537	00 nM - 05 nM; 01 nM - 05 nM; 01 nM - 10 nM; 10 nM - 05 nM; copepod - 05 nM; copepod - 10 nM

### Sheet: D.sacculus-POS
feature	mz	rt (s)	f.value	p.value	-log10(p)	FDR	Pairs found to be sign. different by Tukey's HSD test
M506T539	506.404	538.923	156.73	5.6492e-09	8.248	4.0561e-06	05 nM - 00 nM; 10 nM - 00 nM; 05 nM - 01 nM; 10 nM - 01 nM; 05 nM - copepod; 10 nM - copepod
M441T600	441.297	600.013	91.261	7.9062e-08	7.102	2.8383e-05	01 nM - 00 nM; 05 nM - 00 nM; 10 nM - 00 nM; 05 nM - 01 nM; 10 nM - 01 nM; 05 nM - copepod; 10 nM - copepod
M761T379	761.407	379.474	82.09	1.3196e-07	6.8796	3.1581e-05	00 nM - 05 nM; 00 nM - 10 nM; 01 nM - 05 nM; 01 nM - 10 nM; 05 nM - 10 nM; copepod - 05 nM; copepod - 10 nM
M703T396	703.366	396.289	75.241	2.0082e-07	6.6972	3.3746e-05	00 nM - 05 nM; 00 nM - 10 nM; 01 nM - 05 nM; 01 nM - 10 nM; 05 nM - 10 nM; copepod - 05 nM; copepod - 10 nM
M790T478	790.436	478.101	70.182	2.8061e-07	6.5519	3.3746e-05	00 nM - 05 nM; 00 nM - 10 nM; 01 nM - 05 nM; 01 nM - 10 nM; 05 nM - 10 nM; copepod - 05 nM; copepod - 10 nM
M566T557	566.404	556.559	70.109	2.82e-07	6.5497	3.3746e-05	01 nM - 00 nM; 05 nM - 00 nM; 10 nM - 00 nM; 05 nM - 01 nM; 10 nM - 01 nM; 01 nM - copepod; 05 nM - copepod; 10 nM - copepod
M590T552	590.405	552.406	63.026	4.6963e-07	6.3282	4.817e-05	01 nM - 00 nM; 05 nM - 00 nM; 10 nM - 00 nM; 05 nM - 01 nM; 10 nM - 01 nM; 05 nM - copepod; 10 nM - copepod
M368T694	368.316	694.166	60.863	5.5482e-07	6.2558	4.9795e-05	05 nM - 00 nM; 10 nM - 00 nM; 05 nM - 01 nM; 10 nM - 01 nM; 05 nM - copepod; 10 nM - copepod
M367T609	367.282	609.439	54.165	9.6604e-07	6.015	7.7069e-05	05 nM - 00 nM; 10 nM - 00 nM; 05 nM - 01 nM; 10 nM - 01 nM; 05 nM - copepod; 10 nM - copepod
M486T546	486.378	546.388	46.893	1.9091e-06	5.7192	0.00013707	05 nM - 00 nM; 10 nM - 00 nM; 01 nM - copepod; 05 nM - copepod; 10 nM - copepod
M369T639_2	369.297	639.127	40.484	3.7997e-06	5.4203	0.00022735	05 nM - 00 nM; 10 nM - 00 nM; 05 nM - 01 nM; 10 nM - 01 nM; 05 nM - copepod; 10 nM - copepod
M705T380	705.382	380.114	38.241	4.953e-06	5.3051	0.00023746	00 nM - 05 nM; 00 nM - 10 nM; 01 nM - 05 nM; 01 nM - 10 nM; 05 nM - 10 nM; copepod - 10 nM
M651T748	651.483	747.662	37.796	5.2298e-06	5.2815	0.00023746	00 nM - 10 nM; 01 nM - 10 nM; 05 nM - 10 nM; copepod - 10 nM
M482T531	482.36	531.171	37.059	5.73e-06	5.2418	0.00023746	05 nM - 00 nM; 10 nM - 00 nM; 05 nM - 01 nM; 10 nM - 01 nM; 05 nM - copepod; 10 nM - copepod
M778T633_2	777.546	633.006	36.991	5.7787e-06	5.2382	0.00023746	00 nM - 10 nM; 01 nM - 10 nM; 05 nM - 10 nM; copepod - 10 nM
M910T485	909.503	484.981	36.851	5.8809e-06	5.2306	0.00023746	00 nM - 10 nM; 01 nM - 10 nM; 05 nM - 10 nM; copepod - 10 nM
M502T530	502.373	530.093	36.754	5.9531e-06	5.2253	0.00023746	05 nM - 00 nM; 10 nM - 00 nM; 01 nM - copepod; 05 nM - copepod; 10 nM - copepod
M893T509	892.504	508.568	34.784	7.6785e-06	5.1147	0.00028352	00 nM - 10 nM; 01 nM - 10 nM; 05 nM - 10 nM; copepod - 10 nM
M911T502	910.511	502.098	34.274	8.2192e-06	5.0852	0.00028352	00 nM - 10 nM; 01 nM - 10 nM; 05 nM - 10 nM; copepod - 10 nM
M642T595	642.437	595.007	34.208	8.2925e-06	5.0813	0.00028352	10 nM - 00 nM; 10 nM - 01 nM; 10 nM - 05 nM; 10 nM - copepod
M941T491	940.521	491.34	33.039	9.7291e-06	5.0119	0.00029656	00 nM - 10 nM; 01 nM - 10 nM; 05 nM - 10 nM; copepod - 10 nM
M642T617	641.777	616.687	33.004	9.7769e-06	5.0098	0.00029656	00 nM - 05 nM; 00 nM - 10 nM; 01 nM - 10 nM; 05 nM - 10 nM; copepod - 10 nM
M674T745_2	673.998	745.122	32.577	1.0379e-05	4.9838	0.00029656	00 nM - 05 nM; 00 nM - 10 nM; 01 nM - 10 nM; 05 nM - 10 nM; copepod - 10 nM
M680T501	680.4	500.963	32.133	1.1052e-05	4.9566	0.00029656	00 nM - 10 nM; 01 nM - 10 nM; copepod - 10 nM
M687T413	687.371	413.2	32.074	1.1145e-05	4.9529	0.00029656	00 nM - 10 nM; 01 nM - 10 nM; 05 nM - 10 nM; copepod - 10 nM
M913T503	913.454	502.81	32.07	1.1152e-05	4.9526	0.00029656	00 nM - 10 nM; 01 nM - 10 nM; 05 nM - 10 nM; copepod - 10 nM
M895T437	894.52	436.503	31.427	1.2236e-05	4.9124	0.00030483	00 nM - 10 nM; 01 nM - 10 nM; 05 nM - 10 nM; copepod - 10 nM
M897T484	897.46	483.728	31.368	1.2341e-05	4.9086	0.00030483	00 nM - 10 nM; 01 nM - 10 nM; 05 nM - 10 nM; copepod - 10 nM
M911T488	910.515	488.034	31.152	1.2737e-05	4.8949	0.00030483	00 nM - 10 nM; 01 nM - 10 nM; 05 nM - 10 nM; copepod - 10 nM
M650T602	650.438	602.466	30.736	1.3543e-05	4.8683	0.00030712	05 nM - 00 nM; 10 nM - 00 nM; 05 nM - 01 nM; 10 nM - 01 nM; 10 nM - copepod
M291T36_2	291.07	36.0091	30.664	1.3688e-05	4.8637	0.00030712	05 nM - 00 nM; 10 nM - 00 nM; 05 nM - 01 nM; 10 nM - 01 nM; 05 nM - copepod; 10 nM - copepod
M908T503	908.499	503.272	30.16	1.4762e-05	4.8309	0.00032118	00 nM - 10 nM; 01 nM - 10 nM; 05 nM - 10 nM; copepod - 10 nM
M911T445	910.515	445.443	29.928	1.5291e-05	4.8156	0.00032291	00 nM - 10 nM; 01 nM - 10 nM; 05 nM - 10 nM; copepod - 10 nM
M897T509	897.458	509.192	28.509	1.9063e-05	4.7198	0.00039106	00 nM - 10 nM; 01 nM - 10 nM; 05 nM - 10 nM; copepod - 10 nM
M313T36	313.052	35.7687	28.196	2.0041e-05	4.6981	0.00039971	05 nM - 00 nM; 10 nM - 00 nM; 05 nM - 01 nM; 10 nM - 01 nM; 05 nM - copepod; 10 nM - copepod
M379T605_1	379.282	605.417	27.698	2.1723e-05	4.6631	0.00041771	05 nM - 00 nM; 10 nM - 00 nM; 05 nM - 01 nM; 05 nM - copepod; 10 nM - copepod
M915T488	915.47	487.93	27.559	2.2223e-05	4.6532	0.00041771	00 nM - 10 nM; 01 nM - 10 nM; 05 nM - 10 nM; copepod - 10 nM
M552T404	522.342	476.101	27.432	2.2689e-05	4.6442	0.00041771	00 nM - 05 nM; 00 nM - 10 nM; 00 nM - copepod; 01 nM - 10 nM; 01 nM - copepod
M298T600	298.347	600.227	26.585	2.6134e-05	4.5828	0.0004691	copepod - 00 nM; copepod - 01 nM; copepod - 05 nM; copepod - 10 nM
M894T471	893.505	470.957	25.699	3.0432e-05	4.5167	0.00052963	00 nM - 10 nM; 01 nM - 10 nM; 05 nM - 10 nM; copepod - 10 nM
M516T554	516.389	554.466	25.597	3.0981e-05	4.5089	0.00052963	05 nM - 00 nM; 10 nM - 00 nM; 05 nM - 01 nM; 10 nM - 01 nM; 05 nM - copepod; 10 nM - copepod
M712T422	712.426	421.941	25.264	3.285e-05	4.4835	0.00054851	00 nM - 10 nM; 01 nM - 10 nM; 05 nM - 10 nM; copepod - 10 nM
M552T510	552.366	509.578	24.518	3.7559e-05	4.4253	0.0006129	10 nM - 00 nM; 10 nM - 01 nM; 10 nM - 05 nM; 10 nM - copepod
M488T517	488.358	516.868	24.316	3.8972e-05	4.4092	0.00062182	05 nM - 00 nM; 10 nM - 00 nM; 05 nM - 01 nM; 10 nM - 01 nM; 05 nM - copepod; 10 nM - copepod
M308T666_2	308.294	666.017	24.226	3.9621e-05	4.4021	0.00059776	10 nM - 00 nM; 10 nM - 01 nM; 05 nM - copepod; 10 nM - copepod
M540T539	540.389	539.486	22.895	5.0922e-05	4.2931	0.00079483	05 nM - 00 nM; 10 nM - 00 nM; 05 nM - 01 nM; 10 nM - 01 nM; 05 nM - copepod; 10 nM - copepod
M915T416	915.47	416.143	22.314	5.7054e-05	4.2437	0.00085813	00 nM - 10 nM; 01 nM - 10 nM; 05 nM - 10 nM; copepod - 10 nM
M467T470_1	467.308	469.522	22.286	5.7368e-05	4.2413	0.00085813	00 nM - 10 nM; 01 nM - 10 nM; 05 nM - 10 nM; copepod - 10 nM
M395T668	395.312	668.005	21.688	6.4678e-05	4.1892	0.00094773	05 nM - 00 nM; 10 nM - 00 nM; 05 nM - 01 nM; 10 nM - 01 nM; 05 nM - copepod; 10 nM - copepod
M284T696	284.294	695.897	21.611	6.5693e-05	4.1825	0.00089395	05 nM - 00 nM; 10 nM - 00 nM; 10 nM - 01 nM; 10 nM - copepod
M502T363	502.323	362.81	21.456	6.7807e-05	4.1687	0.00096448	00 nM - 05 nM; 00 nM - 10 nM; 01 nM - 05 nM; 01 nM - 10 nM; copepod - 05 nM; copepod - 10 nM
M594T548	594.377	548.373	21.322	6.969e-05	4.1568	0.00096448	10 nM - 00 nM; 05 nM - 01 nM; 10 nM - 01 nM; 05 nM - copepod; 10 nM - copepod
M627T619	627.102	618.559	21.311	6.9851e-05	4.1558	0.00096448	00 nM - 10 nM; 01 nM - 10 nM; 05 nM - 10 nM; copepod - 10 nM
M606T368	605.899	367.876	21.051	7.3718e-05	4.1324	0.00099867	00 nM - 10 nM; 01 nM - 05 nM; 01 nM - 10 nM; copepod - 10 nM
M596T547	596.388	546.778	20.622	8.0665e-05	4.0933	0.00099966	10 nM - 00 nM; 10 nM - 01 nM; 10 nM - copepod

### Sheet: D.sacculus-NEG
feature	mz	rt (s)	f.value	p.value	-log10(p)	FDR	Pairs found to be sign. different by Tukey's HSD test
M551T608	551.326	608.389	130.74	1.3737e-08	7.8621	4.4781e-06	01 nM-00 nM; 05 nM-00 nM; 10 nM-00 nM; 05 nM-01 nM; 10 nM-01 nM; copepod-01 nM; copepod-05 nM; copepod-10 nM
M570T685	570.419	685.39	81.829	1.34e-07	6.8729	2.1842e-05	05 nM-00 nM; 10 nM-00 nM; 05 nM-01 nM; 10 nM-01 nM; copepod-05 nM; copepod-10 nM
M737T836	736.609	836.101	72.538	2.3945e-07	6.6208	2.602e-05	05 nM-00 nM; 10 nM-00 nM; 05 nM-01 nM; 10 nM-01 nM; copepod-05 nM; copepod-10 nM
M759T652	758.503	652.487	45.233	2.2615e-06	5.6456	0.00018431	05 nM-00 nM; 10 nM-00 nM; 05 nM-01 nM; 10 nM-01 nM; copepod-05 nM; copepod-10 nM
M451T542	451.309	542.161	42.407	3.0594e-06	5.5144	0.00019947	05 nM-00 nM; 10 nM-00 nM; 05 nM-01 nM; 10 nM-01 nM; copepod-05 nM; copepod-10 nM
M309T720	309.279	719.747	33.349	9.3212e-06	5.0305	0.00050645	10 nM-00 nM; 05 nM-01 nM; 10 nM-01 nM; 10 nM-05 nM; copepod-10 nM
M803T491 (OA)	803.458	491.355	23.845	4.2519e-05	4.3714	0.001722	00 nM - 05 nM; 00 nM - 10 nM; 01 nM - 05 nM; 01 nM - 10 nM; copepod - 05 nM; copepod - 10 nM
M739T784	739.499	784.18	22.075	5.9832e-05	4.2231	0.0024381	10 nM-00 nM; 10 nM-01 nM; 10 nM-05 nM; copepod-10 nM
M282T498	282.07	498.271	18.948	0.00011655	3.9335	0.0037952	05 nM-00 nM; 10 nM-00 nM; 05 nM-01 nM; 10 nM-01 nM; copepod-05 nM; copepod-10 nM
M327T669	327.29	669.284	18.539	0.00012806	3.8926	0.0037952	05 nM-00 nM; 10 nM-00 nM; 05 nM-01 nM; 10 nM-01 nM; copepod-10 nM
M772T829	771.526	828.847	17.29	0.00017271	3.7627	0.0046921	10 nM-00 nM; 10 nM-01 nM; 10 nM-05 nM; copepod-10 nM
M875T486	875.479	485.878	16.088	0.00023445	3.6299	0.0058794	10 nM-00 nM; 10 nM-01 nM; copepod-10 nM
M471T536	470.876	536.369	14.619	0.00035007	3.4558	0.0081517	05 nM-00 nM; 10 nM-00 nM; copepod-05 nM; copepod-10 nM
M267T36	267.072	36.0849	14.159	0.00039951	3.3985	0.008175	05 nM-01 nM; 10 nM-01 nM; copepod-05 nM; copepod-10 nM
M372T537	371.935	537.345	14.145	0.00040123	3.3966	0.008175	05 nM-00 nM; 10 nM-00 nM; copepod-05 nM; copepod-10 nM

### Sheet: D.acuminata_POS
feature	mz	rt (s)	f.value	p.value	-log10(p)	FDR	Pairs found to be sign. different by Tukey's HSD test
M103T33	103.123	32.7467	121.81	1.9406e-08	7.7121	3.4134e-05	01 nM - 00 nM; 05 nM - 00 nM; 10 nM - 00 nM; 05 nM - 01 nM; 10 nM - 01 nM; 01 nM - copepod; 05 nM - copepod; 10 nM - copepod
M116T36_3	116.108	35.5786	102.48	4.5048e-08	7.3463	3.6202e-05	01 nM - 00 nM; 05 nM - 00 nM; 10 nM - 00 nM; 05 nM - 01 nM; 10 nM - 01 nM; 01 nM - copepod; 05 nM - copepod; 10 nM - copepod
M260T35	260.027	34.9949	96.036	6.1744e-08	7.2094	3.6202e-05	05 nM - 00 nM; 10 nM - 00 nM; 05 nM - 01 nM; 10 nM - 01 nM; 05 nM - copepod; 10 nM - copepod
M760T481	760.426	481.061	79.699	1.5218e-07	6.8176	6.6921e-05	00 nM - 05 nM; 00 nM - 10 nM; 01 nM - 05 nM; 01 nM - 10 nM; 05 nM - 10 nM; copepod - 05 nM; copepod - 10 nM
M276T47	276.102	47.1991	51.654	1.2096e-06	5.9173	0.00042555	05 nM - 00 nM; 10 nM - 00 nM; 05 nM - 01 nM; 10 nM - 01 nM; 01 nM - copepod; 10 nM - 05 nM; 05 nM - copepod; 10 nM - copepod
M787T492	787.462	491.863	41.558	3.3627e-06	5.4733	0.00098584	00 nM - 05 nM; 00 nM - 10 nM; 01 nM - 05 nM; 01 nM - 10 nM; copepod - 05 nM; copepod - 10 nM
M762T481	762.433	480.543	39.455	4.2835e-06	5.3682	0.0010712	00 nM - 05 nM; 00 nM - 10 nM; 01 nM - 05 nM; 01 nM - 10 nM; 05 nM - 10 nM; copepod - 05 nM; copepod - 10 nM
M774T446	774.405	446.384	38.377	4.8721e-06	5.3123	0.0010712	00 nM - 05 nM; 00 nM - 10 nM; 01 nM - 05 nM; 01 nM - 10 nM; 05 nM - 10 nM; copepod - 05 nM; copepod - 10 nM
M543T458	543.331	457.799	36.365	6.2534e-06	5.2039	0.0011866	00 nM - 05 nM; 00 nM - 10 nM; 01 nM - 05 nM; 01 nM - 10 nM; copepod - 05 nM; copepod - 10 nM
M597T421	597.339	421.051	34.143	8.3646e-06	5.0776	0.0011866	00 nM - 05 nM; 00 nM - 10 nM; 01 nM - 05 nM; 01 nM - 10 nM; copepod - 01 nM; copepod - 05 nM; copepod - 10 nM
M760T522	760.426	481.061	34.007	8.5201e-06	5.0696	0.0011866	00 nM - 05 nM; 00 nM - 10 nM; 01 nM - 05 nM; 01 nM - 10 nM; 05 nM - 10 nM; copepod - 05 nM; copepod - 10 nM
M355T407_2	355.186	407.121	33.507	9.1214e-06	5.0399	0.0011866	00 nM - 01 nM; 00 nM - 05 nM; 00 nM - 10 nM; copepod - 01 nM; copepod - 05 nM; copepod - 10 nM
M480T525	480.307	524.66	33.383	9.2773e-06	5.0326	0.0011866	05 nM - 00 nM; 10 nM - 00 nM; 05 nM - 01 nM; 10 nM - 01 nM; 05 nM - copepod; 10 nM - copepod
M104T35	104.108	35.258	33.254	9.444e-06	5.0248	0.0011866	05 nM - 00 nM; 10 nM - 00 nM; 05 nM - 01 nM; 10 nM - 01 nM; 05 nM - copepod; 10 nM - copepod
M762T532	762.442	532.337	31.826	1.155e-05	4.9374	0.0013544	00 nM - 05 nM; 00 nM - 10 nM; 01 nM - 05 nM; 01 nM - 10 nM; 05 nM - 10 nM; copepod - 05 nM; copepod - 10 nM
M662T453	662.404	452.784	29.94	1.5261e-05	4.8164	0.0016778	00 nM - 05 nM; 00 nM - 10 nM; 01 nM - 05 nM; 01 nM - 10 nM; copepod - 05 nM; copepod - 10 nM
M612T622_2	612.435	621.525	29.308	1.6818e-05	4.7742	0.0017401	00 nM - 05 nM; 00 nM - 10 nM; 01 nM - 10 nM; 05 nM - 10 nM; copepod - 05 nM; copepod - 10 nM
M406T152	406.188	151.566	26.923	2.4691e-05	4.6075	0.0024129	00 nM - 05 nM; 00 nM - 10 nM; 01 nM - 05 nM; 01 nM - 10 nM; copepod - 05 nM; copepod - 10 nM
M105T35	105.112	35.258	25.979	2.8991e-05	4.5377	0.0026757	05 nM - 00 nM; 10 nM - 00 nM; 05 nM - 01 nM; 10 nM - 01 nM; 05 nM - copepod; 10 nM - copepod
M956T442	956.462	441.871	25.701	3.0423e-05	4.5168	0.0026757	01 nM - 00 nM; 05 nM - 00 nM; 10 nM - 00 nM; 05 nM - 01 nM; 01 nM - copepod; 05 nM - 10 nM; 05 nM - copepod; 10 nM - copepod
M758T526	758.41	526.209	22.572	5.4224e-05	4.2658	0.0045419	00 nM - 10 nM; 01 nM - 10 nM; 05 nM - 10 nM; copepod - 10 nM
M584T367_1	583.885	366.931	22.306	5.7141e-05	4.2431	0.0045687	00 nM - 05 nM; 00 nM - 10 nM; 01 nM - 05 nM; 01 nM - 10 nM; copepod - 05 nM; copepod - 10 nM
M365T35	365.107	35.1618	20.924	7.5696e-05	4.1209	0.0057308	00 nM - 01 nM; 00 nM - 05 nM; 00 nM - 10 nM; copepod - 01 nM; copepod - 05 nM; copepod - 10 nM
M141T36_1	141.072	35.7105	20.699	7.9373e-05	4.1003	0.0057308	01 nM - 00 nM; 05 nM - 00 nM; 10 nM - 00 nM; 10 nM - 01 nM; 05 nM - copepod; 10 nM - copepod
M540T364	539.86	363.619	20.396	8.4641e-05	4.0724	0.0057308	00 nM - 05 nM; 00 nM - 10 nM; 01 nM - 05 nM; 01 nM - 10 nM; copepod - 05 nM; copepod - 10 nM
M358T668	358.329	668.044	20.393	8.4708e-05	4.0721	0.0057308	05 nM - 00 nM; 10 nM - 00 nM; 05 nM - 01 nM; 10 nM - 01 nM; 05 nM - copepod; 10 nM - copepod
M627T370	627.41	370.289	19.05	0.00011389	3.9435	0.0074194	00 nM - 05 nM; 00 nM - 10 nM; 01 nM - 05 nM; 01 nM - 10 nM; copepod - 05 nM; copepod - 10 nM
M423T172	423.226	172.333	18.15	0.00014029	3.853	0.0088131	00 nM - 05 nM; 00 nM - 10 nM; 01 nM - 05 nM; 01 nM - 10 nM; copepod - 05 nM; copepod - 10 nM

### Sheet: D.acuminata_NEG
feature	mz	rt (s)	f.value	p.value	-log10(p)	FDR	Pairs found to be sign. different by Tukey's HSD test
M551T610	551.325	609.643	91.65	7.7451e-08	7.111	3.16e-05	01 nM - 00 nM; 05 nM - 00 nM; 10 nM - 00 nM; 05 nM - 01 nM; 10 nM - 01 nM; 01 nM - copepod; 10 nM - 05 nM; 05 nM - copepod; 10 nM - copepod
M803T492	803.458	492.408	41.564	3.3605e-06	5.4736	0.00068554	00 nM - 05 nM; 00 nM - 10 nM; 01 nM - 05 nM; 01 nM - 10 nM; copepod - 05 nM; copepod - 10 nM
M559T459	559.327	458.56	37.703	5.2897e-06	5.2766	0.0007194	00 nM - 05 nM; 00 nM - 10 nM; 01 nM - 05 nM; 01 nM - 10 nM; copepod - 05 nM; copepod - 10 nM
M553T293	553.195	292.695	25.996	2.8906e-05	4.539	0.0027636	00 nM - 05 nM; 00 nM - 10 nM; 01 nM - 05 nM; 01 nM - 10 nM; copepod - 05 nM; copepod - 10 nM
M447T454	447.241	454.399	25.093	3.3868e-05	4.4702	0.0027636	00 nM - 05 nM; 00 nM - 10 nM; 01 nM - 05 nM; 01 nM - 10 nM; 05 nM - 10 nM; copepod - 05 nM; copepod - 10 nM
M636T389	636.338	389.466	22.052	6.0102e-05	4.2211	0.0035087	00 nM - 05 nM; 00 nM - 10 nM; 01 nM - 05 nM; 01 nM - 10 nM; copepod - 05 nM; copepod - 10 nM
M755T447	755.363	447.103	22.044	6.0199e-05	4.2204	0.0035087	00 nM - 10 nM; 01 nM - 05 nM; 01 nM - 10 nM; 05 nM - 10 nM; copepod - 10 nM
M478T525	478.292	525.236	21.109	7.283e-05	4.1377	0.0037143	05 nM - 00 nM; 10 nM - 00 nM; 05 nM - 01 nM; 10 nM - 01 nM; 05 nM - copepod; 10 nM - copepod
M569T321	569.226	320.603	20.479	8.3155e-05	4.0801	0.0037697	00 nM - 05 nM; 00 nM - 10 nM; 01 nM - 05 nM; 01 nM - 10 nM; copepod - 05 nM; copepod - 10 nM
M543T286	543.211	285.772	18.704	0.00012328	3.9091	0.0048537	00 nM - 05 nM; 00 nM - 10 nM; 01 nM - 05 nM; 01 nM - 10 nM; copepod - 05 nM; copepod - 10 nM
M498T432	498.288	431.701	18.446	0.00013086	3.8832	0.0048537	00 nM - 05 nM; 01 nM - 05 nM; 01 nM - 10 nM; 10 nM - 05 nM; copepod - 05 nM; copepod - 10 nM
